# Evaluating chromatin accessibility differences across multiple primate species using a joint modelling approach

**DOI:** 10.1101/617951

**Authors:** Lee E. Edsall, Alejandro Berrio, William H. Majoros, Devjanee Swain-Lenz, Shauna Morrow, Yoichiro Shibata, Alexias Safi, Gregory A. Wray, Gregory E. Crawford, Andrew S. Allen

## Abstract

Changes in transcriptional regulation are thought to be a major contributor to the evolution of phenotypic traits, but the contribution of changes in chromatin accessibility to the evolution of gene expression remains almost entirely unknown. To address this important gap in knowledge, we developed a new method to identify DNase I Hypersensitive (DHS) sites with differential chromatin accessibility between species using a joint modeling approach. Our method overcomes several limitations inherent to conventional threshold-based pairwise comparisons that become increasingly apparent as the number of species analyzed rises. Our approach employs a single quantitative test which is more sensitive than existing pairwise methods. To illustrate, we applied our joint approach to DHS sites in fibroblast cells from five primates (human, chimpanzee, gorilla, orangutan, and rhesus macaque). We identified 89,744 DHS sites, of which 41% are identified as differential between species using the joint model compared with 33% using the conventional pairwise approach. The joint model provides a principled approach to distinguishing single from multiple chromatin accessibility changes among species. We found that non differential DHS sites are enriched for nucleotide conservation. Differential DHS sites with decreased chromatin accessibility relative to rhesus macaque occur more commonly near transcription start sites (TSS), while those with increased chromatin accessibility occur more commonly distal to TSS. Further, differential DHS sites near TSS are less cell type-specific than more distal regulatory elements. Taken together, these results point to distinct classes of DHS sites, each with distinct characteristics of selection, genomic location, and cell type specificity.
