## Supplementary material for "Evaluating chromatin accessibility differences across multiple primate species using a joint modelling approach": input_and_output_file_field_information.xlsx

### Sheet: Input File
Column	Label	Description
1	chrom	Mapping location: chromosome
2	start	Mapping location: start coordinate
3	end	Mapping location: end coordinate
4	h1	Read counts for human replicate 1
5	h2	Read counts for human replicate 2
6	h3	Read counts for human replicate 3
7	c1	Read counts for chimpanzee replicate 1
8	c2	Read counts for chimpanzee replicate 2
9	c3	Read counts for chimpanzee replicate 3
10	g1	Read counts for gorilla replicate 1
11	g2	Read counts for gorilla replicate 2
12	g3	Read counts for gorilla replicate 3
13	o1	Read counts for orangutan replicate 1
14	o2	Read counts for orangutan replicate 2
15	o3	Read counts for orangutan replicate 3
16	m1	Read counts for rhesus macaque replicate 1
17	m2	Read counts for rhesus macaque replicate 2
18	m3	Read counts for rhesus macaque replicate 3
19	PLoS_overlap	Flag indicating whether the DHS site overlaps a DHS site from Shibata et al. (PLoS Genetics 2012). Values are "ChimpGain", "ChimpLoss", "Common", "HumanGain", "HumanLoss", "None"

### Sheet: Output File
Column	Label	Description
1	chrom	Mapping location: chromosome
2	start	Mapping location: start coordinate
3	end	Mapping location: end coordinate
4	PLoS_overlap	Flag indicating whether the DHS site overlaps a DHS site from Shibata et al. (PLoS Genetics 2012). Values are "ChimpGain", "ChimpLoss", "Common", "HumanGain", "HumanLoss", "None"
5	width	DHS site width
6	dispersion	Dispersion parameter (calculated by DSS and used in glm)
7	offset_h1	Library size normalization factor (calculated by DSS and used in glm): human replicate 1
8	offset_h2	Library size normalization factor (calculated by DSS and used in glm): human replicate 2
9	offset_h3	Library size normalization factor (calculated by DSS and used in glm): human replicate 3
10	offset_c1	Library size normalization factor (calculated by DSS and used in glm): chimpanzee replicate 1
11	offset_c2	Library size normalization factor (calculated by DSS and used in glm): chimpanzee replicate 2
12	offset_c3	Library size normalization factor (calculated by DSS and used in glm): chimpanzee replicate 3
13	offset_g1	Library size normalization factor (calculated by DSS and used in glm): gorilla replicate 1
14	offset_g2	Library size normalization factor (calculated by DSS and used in glm): gorilla replicate 2
15	offset_g3	Library size normalization factor (calculated by DSS and used in glm): gorilla replicate 3
16	offset_o1	Library size normalization factor (calculated by DSS and used in glm): orangutan replicate 1
17	offset_o2	Library size normalization factor (calculated by DSS and used in glm): orangutan replicate 2
18	offset_o3	Library size normalization factor (calculated by DSS and used in glm): orangutan replicate 3
19	offset_m1	Library size normalization factor (calculated by DSS and used in glm): rhesus macaque replicate 1
20	offset_m2	Library size normalization factor (calculated by DSS and used in glm): rhesus macaque replicate 2
21	offset_m3	Library size normalization factor (calculated by DSS and used in glm): rhesus macaque replicate 3
22	Bh	Human beta value (calculated by glm)
23	Bh_se	Standard error for human beta value (calculated by glm)
24	Bh_p	p-value for human beta value (calculated by glm)
25	Bc	Chimpanzee beta value (calculated by glm)
26	Bc_se	Standard error for chimpanzee beta value (calculated by glm)
27	Bc_p	p-value for chimpanzee beta value (calculated by glm)
28	Bg	Gorilla beta value (calculated by glm)
29	Bg_se	Standard error for gorilla beta value (calculated by glm)
30	Bg_p	p-value for gorilla beta value (calculated by glm)
31	Bo	Orangutan beta value (calculated by glm)
32	Bo_se	Standard error for orangutan beta value (calculated by glm)
33	Bo_p	p-value for orangutan beta value (calculated by glm)
34	Bm	Rhesus macaque beta value (calculated by glm)
35	Bm_se	Standard error for rhesus macaque beta value (calculated by glm)
36	Bm_p	p-value for rhesus macaque beta value (calculated by glm)
37	gateway_original_pvalue	Uncorrected p-value for gateway test (generated by a Chi-squared test on the glm model)
38	gateway_adjusted_pvalue	Benjamini-Hochberg corrected p-value for gateway test (used for determining if the DHS site is differential)
39	human_effect_size	Human effect size (beta value / standard error)
40	chimpanzee_effect_size	Chimpanzee effect size (beta value / standard error)
41	gorilla_effect_size	Gorilla effect size (beta value / standard error)
42	orangutan_effect_size	Orangutan effect size (beta value / standard error)
43	macaque_effect_size	Rhesus macaque effect size (beta value / standard error)
44	h1	Human replicate 1 read counts (non-normalized)
45	h2	Human replicate 2 read counts (non-normalized)
46	h3	Human replicate 3 read counts (non-normalized)
47	c1	Chimpanzee replicate 1 read counts (non-normalized)
48	c2	Chimpanzee replicate 2 read counts (non-normalized)
49	c3	Chimpanzee replicate 3 read counts (non-normalized)
50	g1	Gorilla replicate 1 read counts (non-normalized)
51	g2	Gorilla replicate 2 read counts (non-normalized)
52	g3	Gorilla replicate 3 read counts (non-normalized)
53	o1	Orangutan replicate 1 read counts (non-normalized)
54	o2	Orangutan replicate 2 read counts (non-normalized)
55	o3	Orangutan replicate 3 read counts (non-normalized)
56	m1	Rhesus macaque replicate 1 read counts (non-normalized)
57	m2	Rhesus macaque replicate 2 read counts (non-normalized)
58	m3	Rhesus macaque replicate 3 read counts (non-normalized)
59	flag_gateway_test	Character flag for gateway test. Values are GD (differential site); GNS (not significant site)
60	flag_change_type	4 character flag for type of accessibility change: s/G/L for same as rhesus macaque, greater than rhesus macaque, less than rhesus macaque; order is human, chimpanzee, gorilla, orangutan. Flag is determined by the constraint tests
61	ct_H_pvalue	p-value for constraint test: change in human
62	ct_C_pvalue	p-value for constraint test: change in chimpanzee
63	ct_G_pvalue	p-value for constraint test: change in gorilla
64	ct_O_pvalue	p-value for constraint test: change in orangutan
65	ct_HCGO_pvalue	p-value for constraint test: change in human/chimpanzee/gorilla/orangutan
66	ct_HC_pvalue	p-value for constraint test: change in human/chimpanzee
67	ct_HG_pvalue	p-value for constraint test: change in human/gorilla
68	ct_HO_pvalue	p-value for constraint test: change in human/orangutan
69	ct_CG_pvalue	p-value for constraint test: change in chimpanzee/gorilla
70	ct_CO_pvalue	p-value for constraint test: change in chimpanzee/orangutan
71	ct_GO_pvalue	p-value for constraint test: change in gorilla/orangutan
72	ct_HCG_pvalue	p-value for constraint test: change in human/chimpanzee/gorilla
73	ct_HCO_pvalue	p-value for constraint test: change in human/chimpanzee/orangutan
74	ct_HGO_pvalue	p-value for constraint test: change in human/gorilla/orangutan
75	ct_CGO_pvalue	p-value for constraint test: change in chimpanzee/gorilla/orangutan
76	expanded_dhs	Coordinates used for the selection analysis
77	human_zeta_value	Zeta value for the selection analysis on the human branch
78	human_zeta_pvalue	p-value for the human zeta value
79	chimpanzee_zeta_value	Zeta value for the selection analysis on the chimpanze branch
80	chimpanzee_zeta_pvalue	p-value for the chimpanzee zeta value
81	gorilla_zeta_value	Zeta value for the selection analysis on the gorilla branch
82	gorilla_zeta_pvalue	p-value for the gorilla zeta value
83	tissue_specificity	Tissue specificity value (values range from 0 to 1)
84	flag_proximal_element	Yes/No flag indicating overlap with a proximal element
85	flag_distal_element	Yes/No flag indicating overlap with a distal element
86	gene	Nearest gene; annotation by GREAT
87	dTSS	Distance from transcription start site
88	PhastCons	Median PhastCons conservation score
89	h_log2FC	log2 fold change between human and rhesus macaque (calculated by edgeR)
90	h_log2CPM	log2 counts per million for human replicates (calculated by edgeR)
91	h_F	F statistic for human-rhesus macaque comparison (calculated by edgeR)
92	h_uncorrected_pvalue	Uncorrected p-value for human-rhesus macaque comparison (calculated by edgeR)
93	h_lnFC	ln fold change between human and rhesus macaque (calculated from h_log2FC)
94	h_pvalue	Benjamini-Hochberg corrected p-value for human-rhesus macaque comparison (calculated from h_uncorrected_pvalue)
95	c_log2FC	log2 fold change between chimpanzee and rhesus macaque (calculated by edgeR)
96	c_log2CPM	log2 counts per million for chimpanzee replicates (calculated by edgeR)
97	c_F	F statistic for chimpanzee-rhesus macaque comparison (calculated by edgeR)
98	c_uncorrected_pvalue	Uncorrected p-value for chimpanzee-rhesus macaque comparison (calculated by edgeR)
99	c_lnFC	ln fold change between chimpanzee and rhesus macaque (calculated from c_log2FC)
100	c_pvalue	Benjamini-Hochberg corrected p-value for chimpanzee-rhesus macaque comparison (calculated from c_uncorrected_pvalue)
101	g_log2FC	log2 fold change between gorilla and rhesus macaque (calculated by edgeR)
102	g_log2CPM	log2 counts per million for gorilla replicates (calculated by edgeR)
103	g_F	F statistic for gorilla-rhesus macaque comparison (calculated by edgeR)
104	g_uncorrected_pvalue	Uncorrected p-value for gorilla-rhesus macaque comparison (calculated by edgeR)
105	g_lnFC	ln fold change between gorilla and rhesus macaque (calculated from g_log2FC)
106	g_pvalue	Benjamini-Hochberg corrected p-value for gorilla-rhesus macaque comparison (calculated from g_uncorrected_pvalue)
107	o_log2FC	log2 fold change between orangutan and rhesus macaque (calculated by edgeR)
108	o_log2CPM	log2 counts per million for orangutan replicates (calculated by edgeR)
109	o_F	F statistic for orangutan-rhesus macaque comparison (calculated by edgeR)
110	o_uncorrected_pvalue	Uncorrected p-value for orangutan-rhesus macaque comparison (calculated by edgeR)
111	o_lnFC	ln fold change between orangutan and rhesus macaque (calculated from o_log2FC)
112	o_pvalue	Benjamini-Hochberg corrected p-value for orangutan-rhesus macaque comparison (calculated from o_uncorrected_pvalue)
113	edgeR_flag_differential	Character flag for classifying sites as differential or not differential using multiple edgeR comparisons. Values are ED (differential site); ENS (not significant site)
114	edgeR_flag_change_type	4 character flag for type of accessibility change: s/G/L for same as rhesus macaque, greater than rhesus macaque, less than rhesus macaque; order is human, chimpanzee, gorilla, orangutan. Flag is determined by checking p-value of each edgeR comparison
